# scMD: cell type deconvolution using single-cell DNA methylation references

**DOI:** 10.1101/2023.08.03.551733

**Authors:** Manqi Cai, Jingtian Zhou, Chris McKennan, Jiebiao Wang

## Abstract

The proliferation of single-cell RNA sequencing data has led to the widespread use of cellular deconvolution, aiding the extraction of cell type-specific information from extensive bulk data. However, those advances have been mostly limited to transcriptomic data. With recent development in single-cell DNA methylation (scDNAm), new avenues have been opened for deconvolving bulk DNAm data, particularly for solid tissues like the brain that lack cell-type references. Due to technical limitations, current scDNAm sequences represent a small proportion of the whole genome for each single cell, and those detected regions differ across cells. This makes scDNAm data ultrahigh dimensional and ultra-sparse. To deal with these challenges, we introduce scMD (single cell Methylation Deconvolution), a cellular deconvolution framework to reliably estimate cell type fractions from tissue-level DNAm data. To analyze large-scale complex scDNAm data, scMD employs a statistical approach to aggregate scDNAm data at the cell cluster level, identify cell-type marker DNAm sites, and create a precise cell-type signature matrix that surpasses state-of-the-art sorted-cell or RNA-derived references. Through thorough benchmarking in several datasets, we demonstrate scMD’s superior performance in estimating cellular fractions from bulk DNAm data. With scMD-estimated cellular fractions, we identify cell type fractions and cell type-specific differentially methylated cytosines associated with Alzheimer’s disease.
