## Supplementary File for "scMD: cell type deconvolution using single-cell DNA methylation references"

### Sheet: Age_DMC
TargetID	CellType	DMC	FDR	CHR	MAPINFO	RefGene	CpG_Island	Island_Feature	Gene_Feature
cg04360967	Astro	1	0.0426281	6	14636504
cg19370442	Astro	1	0.0105049	6	6992304
cg14980260	Astro	1	0.0393071	7	38720626
cg20366486	Astro	1	0.0426281	9	135985301	RALGDS			Body
cg05621131	Astro	1	0.0410867	11	62444106	UBXN1	chr11:62446038-62446613	N_Shore	3'UTR
cg05587991	Astro	1	0.0497323	3	158257847	RSRC1			Body
cg18980857	Astro	-1	0.03115	11	94709586	KDM4D	chr11:94706291-94707060	S_Shelf	5'UTR
cg05303408	Micro	-1	0.0428509	6	20534748	CDKAL1			1stExon;5'UTR
cg10526733	Micro	-1	8.90211e-05	15	102264988	TARSL2	chr15:102264097-102264750	S_Shore	TSS1500
cg18842831	Micro	-1	8.90211e-05	10	102027464	CWF19L1	chr10:102027099-102027490	Island	TSS200
cg23073439	Micro	-1	0.00368418	6	18155296	KDM1B	chr6:18155534-18156354	N_Shore	TSS1500;1stExon;5'UTR
cg23073439	Micro	-1	0.00368418	6	18155296	TPMT	chr6:18155534-18156354	N_Shore	TSS1500;1stExon;5'UTR
cg16907669	Micro	-1	0.000154153	6	3064109		chr6:3063811-3064553	Island
cg00955654	Micro	1	0.0306695	4	186392269	CCDC110	chr4:186392574-186393184	N_Shore	Body
cg14862445	Micro	-1	0.00498885	6	31633163	BAT4	chr6:31632815-31634093	Island	TSS200;TSS1500
cg14862445	Micro	-1	0.00498885	6	31633163	CSNK2B	chr6:31632815-31634093	Island	TSS200;TSS1500
cg11561443	Micro	-1	0.00137715	6	74171354	MTO1	chr6:74171349-74171869	Island	TSS200
cg24008219	Micro	1	0.000728434	15	89973121		chr15:89974055-89974263	N_Shore
cg18739737	Micro	1	0.000728434	16	68391255
cg09057703	Micro	1	0.00284398	12	115700126
cg16324934	Micro	1	0.00437521	14	86088580	FLRT2			Body
cg15935541	Micro	1	0.0388883	16	56320891	GNAO1			Body
cg17753661	Micro	-1	0.00191128	1	26441637	PDIK1L	chr1:26437319-26438917	S_Shelf	Body
cg00182416	Micro	-1	0.0307567	19	54263917	MIR516A2			TSS1500
cg18574144	Micro	1	8.90211e-05	19	2791705	THOP1	chr19:2790376-2790717	S_Shore	Body
cg01705791	Micro	1	0.0424499	3	52027052		chr3:52029757-52030058	N_Shelf
cg14284104	Micro	1	0.00240218	1	234864327	LINC01132			Body
cg01094310	Micro	-1	0.000123054	12	55714602	OR6C1			1stExon
cg11513221	Micro	1	0.0065075	20	45129011	ZNF334			3'UTR;Body
cg06650378	Micro	1	0.0403531	1	213455957
cg19539732	Micro	-1	0.00191128	8	23294732	ENTPD4			Body
cg15394630	Micro	-1	0.0234734	1	567206	MIR1977			TSS1500
cg14984210	Micro	1	0.000348699	6	30560164
cg22687413	Micro	1	0.0264657	1	11730430	FBXO6			Body
cg10306532	Micro	-1	0.00805177	19	7411628
cg05356648	Micro	-1	8.90211e-05	8	95168170	CDH17			Body
cg22681370	Micro	1	0.00137715	4	152877091
cg22434053	Micro	-1	0.00230561	3	160749026	PPM1L			Body
cg15854388	Micro	1	0.0403531	10	126694222	CTBP2			Body
cg17267681	Micro	-1	0.0424499	10	134071651	STK32C	chr10:134071971-134072193	N_Shore	Body
cg08172037	Micro	1	0.00219329	1	92414985	BRDT	chr1:92414718-92414986	Island	5'UTR;1stExon
cg01160724	Micro	-1	0.0403531	2	159022111	CCDC148-AS1			TSS1500
cg06800669	Micro	-1	0.0417322	14	89217504	EML5			Body
cg07017437	Micro	1	0.0426291	6	28601271		chr6:28602853-28603295	N_Shore
cg10224997	Micro	1	0.0192404	6	31271140
cg18640098	Micro	-1	0.00368418	5	9888660	LOC285692			Body
cg22146350	Micro	1	0.00371588	16	34982739	FLJ26245			Body
cg17753661	Endo	1	0.0476089	1	26441637	PDIK1L	chr1:26437319-26438917	S_Shelf	Body
cg00649216	OPC	1	0.0226044	6	63921501
cg05106893	OPC	1	0.0019914	6	135827980	LINC00271			Body
cg02904247	OPC	1	0.0439136	18	5640693
cg17512348	OPC	1	0.0019914	9	135443627	C9orf171			Body
cg01496567	OPC	1	0.0226044	5	31823987	PDZD2			Body
cg05177498	OPC	1	0.0164926	2	70682536	TGFA			Body
cg05461666	OPC	1	0.0439136	1	20573259		chr1:20569455-20569817	S_Shelf
cg18580169	OPC	1	0.0019914	1	247888589
cg10087607	OPC	-1	0.0226047	9	84302919	TLE1	chr9:84302139-84305001	Island	Body
cg07390208	OPC	1	0.014598	4	152949685
cg06142108	OPC	1	0.0019914	16	19195208	SYT17	chr16:19194883-19195209	Island	Body
cg25286579	OPC	1	0.0205912	1	56069436
cg26172387	OPC	1	0.0137197	4	25884829
cg18082464	Inh	-1	0.0210358	6	134495596	SGK1	chr6:134497536-134497756	N_Shore	Body
cg18097325	Inh	1	0.0210358	7	148904912	ZNF282			Body
cg10962758	Inh	1	0.0386213	9	140666523	EHMT1			Body
cg03690349	Inh	1	0.0210358	3	128166311
cg09787549	Inh	1	0.00479618	1	18372919
cg04377134	Inh	1	0.0210358	17	74024269	EVPL			TSS1500
cg00995047	Inh	-1	0.0210358	5	1634460	LOC728613	chr5:1633901-1634224	S_Shore	TSS1500
cg27088635	Inh	-1	0.0210358	4	44681143	GUF1	chr4:44680343-44680741	S_Shore	Body

### Sheet: CDR_DMC
TargetID	CellType	DMC	FDR	CHR	MAPINFO	RefGene	CpG_Island	Island_Feature	Gene_Feature
cg05233390	Astro	1	0.00187439	5	89705910	CETN3	chr5:89705736-89705942	Island	TSS1500
cg24239123	Astro	-1	0.000266777	4	920971	GAK			Body
cg07387607	Astro	1	0.00945659	6	31587714	BAT2	chr6:31587779-31589024	N_Shore	TSS1500
cg14175690	Astro	1	0.0227455	1	119527638	TBX15	chr1:119526782-119527192	S_Shore	5'UTR
cg02733266	Astro	1	3.06235e-05	10	106014410	GSTO1	chr10:106014667-106015087	N_Shore	TSS1500
cg19727381	Astro	-1	1.08232e-05	8	855862
cg10195773	Astro	-1	0.0122819	2	44501390	SLC3A1			TSS1500
cg10400362	Astro	-1	0.000909685	1	4832549	AJAP1	chr1:4832351-4832553	Island	Body
cg25969728	Astro	-1	0.0172406	7	100286434	GIGYF1	chr7:100284888-100285155	S_Shore	5'UTR;1stExon
cg16296290	Astro	1	0.0431807	1	2136845	C1orf86	chr1:2136808-2137351	Island	5'UTR
cg16292912	Astro	-1	0.0140715	3	9743011	MTMR14	chr3:9745499-9746782	N_Shelf	Body
cg21991195	Astro	-1	0.00031695	19	1526562	PLK5P	chr19:1526462-1526681	Island	Body
cg14657116	Astro	-1	0.0208648	2	72359477	CYP26B1			Body
cg04862890	Astro	1	0.0351095	17	29335910		chr17:29335397-29336452	Island
cg09828310	Astro	-1	0.0126808	1	2452844	PANK4	chr1:2452795-2453007	Island	Body
cg08784511	Astro	1	5.43972e-05	1	156265485	GLMP			TSS200
cg22606564	Astro	1	1.08232e-05	15	66585543	DIS3L	chr15:66585767-66586494	N_Shore	TSS200;TSS1500
cg00328593	Astro	-1	0.00553769	7	14030807	ETV1	chr7:14030965-14031213	N_Shore	5'UTR;1stExon;TSS1500
cg05155840	Astro	1	7.21313e-06	4	174448841	HAND2	chr4:174448333-174448845	Island	Body
cg13768953	Astro	1	0.0396654	17	7114967	DLG4	chr17:7117596-7118085	N_Shelf	Body
cg10448808	Astro	-1	0.0454452	16	86599745	FOXC2	chr16:86599355-86602649	Island	TSS1500
cg15914316	Astro	1	0.0320733	7	2083197	MAD1L1			Body
cg06828043	Astro	-1	0.000479519	11	70398862	SHANK2			Body
cg01228193	Astro	-1	1.08232e-05	5	149983979	SYNPO			5'UTR
cg13989834	Astro	-1	0.0105501	9	134400392	UCK1	chr9:134404317-134404560	N_Shelf	3'UTR
cg25423804	Astro	-1	0.000442533	4	17495678	QDPR			Body
cg25854725	Astro	-1	0.00841204	11	128168375
cg09892454	Astro	-1	0.000535918	5	149433536	CSF1R			3'UTR
cg14825598	Astro	-1	0.000655001	9	72426993
cg15147043	Astro	-1	0.000908424	20	16596470
cg27579582	Astro	-1	0.00147028	2	177992797
cg04608916	Astro	-1	0.00241419	1	97886174	DPYD			Body
cg15895398	Astro	-1	0.000242326	1	3519642	MEGF6			Body
cg17908384	Astro	-1	0.000248531	10	6104730	IL2RA			TSS1500
cg21012647	Astro	1	0.0447097	2	201981814	CFLAR	chr2:201983198-201983709	N_Shore	5'UTR
cg25244800	Astro	-1	0.0477114	15	37244374	MEIS2			Body
cg11434471	Astro	1	0.0323783	7	116889125
cg21571752	Astro	-1	0.0327795	5	75370110
cg27392990	Astro	-1	0.00118959	4	77943181	SEPT11			Body
cg11418107	Astro	-1	1.56964e-05	12	579695	B4GALNT3			Body
cg05783518	Astro	-1	0.00544602	17	6962359
cg23656367	Astro	-1	0.00780722	21	23087706
cg21927055	Astro	-1	0.000655001	11	69985998	ANO1			Body
cg13670229	Astro	-1	0.0309853	22	43278471	PACSIN2			Body
cg05825788	Astro	-1	0.0375488	21	44423529	PKNOX1			5'UTR
cg24796842	Astro	-1	0.00502966	12	4379504		chr12:4378366-4382222	Island
cg15845653	Astro	-1	0.0461709	2	74570948	SLC4A5			TSS1500
cg20384450	Astro	-1	0.00140279	12	2968918	LOC100507424			Body
cg20384450	Astro	-1	0.00140279	12	2968918	FOXM1			Body
cg25712985	Astro	-1	0.000115386	10	2274980
cg24963653	Astro	-1	0.000707394	7	157700028	PTPRN2	chr7:157702996-157703285	N_Shelf	Body
cg04197702	Astro	-1	0.0143376	12	131310385	STX2			Body
cg27613227	Astro	-1	0.00147028	21	46558290	ADARB1	chr21:46553606-46554412	S_Shelf	5'UTR;Body
cg07450467	Astro	-1	0.0320733	2	178773401	PDE11A			Body;5'UTR
cg05574551	Astro	-1	0.00641818	1	237849616	RYR2			Body
cg16183361	Astro	1	0.0442008	1	183386739	NMNAT2	chr1:183386000-183387664	Island	Body
cg19248536	Astro	-1	0.00147028	2	190407319
cg16634637	Astro	-1	0.0009323	7	37866854
cg10106560	Astro	-1	0.0481163	4	3110222	HTT			Body
cg23244254	Astro	-1	0.000115386	1	246954479	LOC149134	chr1:246952214-246952511	S_Shore	Body
cg18620300	Astro	-1	0.00339116	5	15757078	FBXL7			Body
cg00872491	Astro	-1	0.0445421	11	134535015		chr11:134534242-134534457	S_Shore
cg24640697	Astro	-1	9.45026e-05	1	84970057	GNG5	chr1:84971344-84972491	N_Shore	Body
cg09602541	Astro	1	0.0295126	3	174792068	NAALADL2			Body
cg14821409	Astro	-1	0.00145779	2	27168625	DPYSL5			Body
cg06854495	Astro	-1	0.000174476	11	113272154
cg08645879	Astro	-1	9.45026e-05	1	109084300
cg16771753	Astro	-1	0.000115386	3	55328849
cg12917072	Astro	-1	0.0002902	5	33758285	ADAMTS12			Body
cg21956461	Astro	-1	9.27259e-05	3	118904960	UPK1B			5'UTR
cg26057487	Astro	-1	3.06235e-05	2	120165089
cg01747995	Astro	-1	0.00869919	2	47882653
cg11439126	Astro	-1	0.00038765	1	212659149
cg27332104	Astro	-1	1.08232e-05	15	52386161
cg10798569	Astro	-1	0.00108358	18	52405918
cg04436162	Astro	-1	0.000242326	9	33220728
cg04424015	Astro	-1	0.0192223	10	77163615	ZNF503-AS2	chr10:77155128-77169600	Island	TSS1500;TSS200;Body
cg00847480	Astro	-1	0.00643752	18	32229249	DTNA			5'UTR
cg26266885	Astro	-1	3.80101e-05	18	76406596
cg27103801	Astro	-1	0.00187439	8	91000593		chr8:90996372-90996957	S_Shelf
cg11021552	Astro	-1	3.80101e-05	12	27304320
cg02765864	Astro	-1	0.000373134	14	101875672	LINC00524			TSS1500
cg16072977	Astro	-1	0.000707394	11	75314121	MAP6			3'UTR;Body
cg22958881	Astro	-1	0.00233908	3	115271691
cg00202490	Astro	-1	0.000403239	1	156347832	RHBG			Body
cg17955329	Astro	1	0.0442008	12	113528764	DTX1	chr12:113530914-113531476	N_Shelf	Body
cg06994936	Astro	1	0.0241305	8	37603176	ERLIN2			3'UTR;Body
cg13611375	Astro	-1	0.0461375	1	95769853
cg17132582	Astro	-1	0.0121633	17	32215920	ASIC2			Body
cg27167231	Astro	-1	4.94724e-06	11	69536915
cg10021428	Astro	1	0.00113744	4	53588038		chr4:53588189-53588735	N_Shore
cg01070168	Astro	-1	0.0128757	21	45670520	DNMT3L			Body
cg14975093	Astro	-1	0.0002902	15	75309123	SCAMP5			Body
cg16558846	Astro	-1	0.000569613	14	106373308
cg15564459	Astro	-1	0.000241439	1	162347782	C1orf111			TSS1500
cg15564459	Astro	-1	0.000241439	1	162347782	C1orf226			TSS1500
cg12312583	Astro	-1	0.000373134	6	31526725
cg26412266	Astro	-1	0.04312	14	106376255
cg14806431	Astro	-1	0.0140715	4	174128053	GALNT7			Body
cg04490807	Astro	-1	0.00820707	20	45864092	ZMYND8	chr20:45867654-45868111	N_Shelf	Body
cg18419747	Astro	-1	0.00206744	10	15142494	RPP38	chr10:15138965-15139851	S_Shelf	5'UTR
cg24450397	Astro	-1	0.00702555	6	31855457	EHMT2	chr6:31856896-31857104	N_Shore	Body
cg14549869	Astro	-1	0.000123282	9	37577490	FBXO10	chr9:37575918-37576445	S_Shore	TSS1500
cg22253653	Astro	-1	0.00662832	11	44320829	ALX4			Body
cg26055120	Astro	-1	7.17654e-05	20	23434086	CST11			TSS1500
cg12876398	Astro	-1	0.0148659	7	48423874	ABCA13			Body
cg26532550	Astro	-1	5.43972e-05	7	73644787
cg14468688	Astro	-1	0.00419118	7	139483671	TBXAS1			5'UTR
cg12291533	Astro	-1	0.00772141	8	2420061		chr8:2418935-2419460	S_Shore
cg21211039	Astro	-1	0.00918266	22	45555611		chr22:45559298-45560172	N_Shelf
cg01828111	Astro	-1	3.74177e-05	16	15802082	MYH11			Body;3'UTR
cg01828111	Astro	-1	3.74177e-05	16	15802082	NDE1			Body;3'UTR
cg08763548	Astro	-1	0.00918266	19	57679097	DUXA			TSS1500
cg01295653	Astro	-1	0.00206997	2	242977467
cg12638731	Astro	1	0.0181525	13	36045281	NBEA	chr13:36044844-36045481	Island	Body
cg14335816	Astro	1	0.0304921	17	1069505	ABR			Body;5'UTR
cg14815343	Astro	-1	0.0101178	14	93523542	ITPK1			Body
cg15941241	Astro	-1	0.000456191	8	117938888
cg13574911	Astro	-1	0.00400305	17	75872184
cg16520652	Astro	-1	0.0112462	22	22302600	PPM1F	chr22:22306554-22307402	N_Shelf	5'UTR
cg08405848	Astro	-1	0.0154804	2	50168330	NRXN1			Body
cg14232317	Astro	-1	0.000559862	1	53728784	LRP8			Body
cg25806550	Astro	-1	0.000115386	6	81134616
cg22949738	Astro	-1	0.0278556	20	44646364		chr20:44642094-44642406	S_Shelf
cg19253339	Astro	-1	5.43972e-05	1	2240476	SKI	chr1:2236442-2239069	S_Shore	3'UTR
cg09103231	Astro	1	0.0439134	2	73182547	SFXN5			Body
cg26863988	Astro	-1	0.00804336	3	52446671	PHF7	chr3:52443677-52445104	S_Shore	TSS200;5'UTR
cg09018831	Astro	-1	0.00771848	3	123531895	MYLK			5'UTR
cg13136451	Astro	-1	0.00147028	3	134095281	AMOTL2	chr3:134092257-134093741	S_Shore	TSS1500
cg13440411	Astro	-1	0.00652947	5	149957924
cg03516262	Astro	-1	0.00017935	8	143953602
cg21666974	Astro	-1	0.00140279	15	97029762
cg22685251	Astro	1	0.00102425	6	161413652	MAP3K4	chr6:161412377-161413564	S_Shore	Body
cg02251850	Astro	-1	0.0294232	17	78851503	RPTOR	chr17:78849401-78850933	S_Shore	Body
cg02454815	Astro	-1	3.06235e-05	19	50363877	PTOV1	chr19:50364835-50366286	N_Shore	3'UTR
cg11948905	Astro	-1	0.0123221	5	53920730
cg25454161	Astro	-1	0.0304921	13	34987107
cg11472913	Astro	-1	0.00031695	5	55834534	C5orf67			Body
cg10812777	Astro	-1	0.00333229	14	106376439
cg06737630	Astro	-1	0.0148659	14	105334648	KIAA0284	chr14:105332408-105332651	S_Shore	5'UTR
cg11281851	Astro	1	0.00861444	16	69374147	COG8	chr16:69373061-69373882	S_Shore	TSS1500;Body
cg11281851	Astro	1	0.00861444	16	69374147	NIP7	chr16:69373061-69373882	S_Shore	TSS1500;Body
cg10654280	Astro	-1	0.0425195	13	113763122	F7	chr13:113761566-113765534	Island	Body
cg17820473	Astro	-1	0.000174476	12	15070273	ERP27			Body
cg22870609	Astro	-1	0.0325088	7	30815072	FAM188B	chr7:30810863-30811550	S_Shelf	Body
cg03240800	Astro	1	0.0102559	5	140219613	PCDHA6	chr5:140221007-140221381	N_Shore	Body;TSS1500
cg03240800	Astro	1	0.0102559	5	140219613	PCDHA2	chr5:140221007-140221381	N_Shore	Body;TSS1500
cg03240800	Astro	1	0.0102559	5	140219613	PCDHA1	chr5:140221007-140221381	N_Shore	Body;TSS1500
cg03240800	Astro	1	0.0102559	5	140219613	PCDHA7	chr5:140221007-140221381	N_Shore	Body;TSS1500
cg03240800	Astro	1	0.0102559	5	140219613	PCDHA8	chr5:140221007-140221381	N_Shore	Body;TSS1500
cg03240800	Astro	1	0.0102559	5	140219613	PCDHA5	chr5:140221007-140221381	N_Shore	Body;TSS1500
cg03240800	Astro	1	0.0102559	5	140219613	PCDHA3	chr5:140221007-140221381	N_Shore	Body;TSS1500
cg03240800	Astro	1	0.0102559	5	140219613	PCDHA4	chr5:140221007-140221381	N_Shore	Body;TSS1500
cg19943951	Astro	-1	0.0477114	13	106093855
cg06109939	Astro	-1	6.95418e-05	11	33637874	C11orf41			Body
cg26485771	Astro	-1	0.0145257	11	116046166
cg09789229	Astro	-1	9.45026e-05	16	54090494	FTO			Body
cg16967646	Astro	-1	0.0397439	12	71498410
cg04902894	Astro	-1	0.0182485	15	84384720	ADAMTSL3			Body
cg14853657	Astro	-1	0.00106213	17	7440893
cg27140170	Astro	-1	0.00172393	2	231280096	SP100			TSS1500
cg02627335	Astro	-1	0.00352444	9	90215147	DAPK1			Body
cg00756172	Astro	-1	0.000267563	5	5033311	LOC340094			TSS1500
cg23393368	Astro	-1	0.0015929	21	27561643
cg03141069	Astro	1	0.00820707	1	228463734	OBSCN	chr1:228463249-228464488	Island	Body
cg09902803	Astro	-1	0.00147028	7	158601059	ESYT2	chr7:158596444-158597251	S_Shelf	Body
cg22223001	Astro	-1	2.13845e-05	8	1782850	ARHGEF10	chr8:1779620-1779821	S_Shelf	5'UTR
cg00592315	Astro	-1	0.0292877	14	94384611	C14orf86			Body;TSS1500
cg00592315	Astro	-1	0.0292877	14	94384611	FAM181A			Body;TSS1500
cg17574442	Astro	-1	0.00945659	18	60928619	BCL2			Body
cg06259244	Astro	-1	0.000242326	15	94132886
cg25827873	Astro	-1	0.00143136	8	593655
cg08209730	Astro	-1	0.0180083	4	147864718	TTC29	chr4:147866829-147867159	N_Shelf	5'UTR
cg13080551	Astro	-1	0.0154457	19	815528	LPPR3	chr19:811904-813824	S_Shore	Body
cg09382267	Astro	-1	0.0442008	8	1202472
cg08525766	Astro	-1	0.0291583	3	139351656	NMNAT3			5'UTR
cg12693634	Astro	-1	0.0205489	10	52384065	SGMS1	chr10:52382472-52385155	Island	TSS1500
cg02554272	Astro	-1	0.0325088	12	3835876	CRACR2A			5'UTR
cg27582739	Astro	1	1.08232e-05	11	112833058	NCAM1	chr11:112832524-112834490	Island	Body
cg10096286	Astro	-1	0.00113744	16	84497622	ATP2C2			3'UTR
cg17547152	Astro	-1	0.00245291	12	132341427
cg00154727	Astro	-1	0.0122369	7	50863804		chr7:50861390-50861638	S_Shelf
cg13885855	Astro	-1	0.00283757	17	64371300	PRKCA			Body
cg10099900	Astro	1	0.0330135	20	1093733	PSMF1			TSS200
cg00918130	Astro	-1	1.56964e-05	19	618324	POLRMT	chr19:615691-623505	Island	Body
cg22432347	Astro	-1	0.028831	5	171368847	FBXW11			Body
cg25534018	Astro	-1	0.0232476	11	70446778	SHANK2			Body
cg13639016	Astro	-1	0.00017935	9	5893907	MLANA			Body
cg23762579	Astro	-1	0.0325088	10	134821210		chr10:134821733-134821937	N_Shore
cg16071869	Astro	-1	0.00134215	12	105798815
cg15520752	Astro	-1	0.0117043	6	31025759	HCG22			Body
cg01569829	Astro	-1	0.00252403	12	4502227
cg13029807	Astro	-1	0.0186703	8	103755591
cg16359424	Astro	-1	0.00143136	10	130185305
cg01524974	Astro	-1	0.0112462	14	21226762
cg18447965	Astro	-1	0.00113744	10	87424306	GRID1			Body
cg20424470	Astro	-1	0.000120405	13	112321694		chr13:112320824-112321129	S_Shore
cg21607248	Astro	-1	0.000844128	20	31123218		chr20:31123989-31124697	N_Shore
cg15050044	Astro	-1	0.000407571	10	131569563
cg21542308	Astro	-1	0.000535918	8	39853778	IDO2			Body
cg18789515	Astro	-1	0.0180083	20	24744448
cg13463624	Astro	-1	3.74177e-05	3	72536312
cg00466874	Astro	-1	0.00042212	17	69677559
cg00759146	Astro	-1	7.1834e-05	1	213994452	PROX1-AS1			Body
cg14628195	Astro	-1	5.43972e-05	6	166924396	MIR1913			TSS1500;Body
cg14628195	Astro	-1	5.43972e-05	6	166924396	RPS6KA2			TSS1500;Body
cg04215345	Astro	1	0.0495865	21	20360111
cg27646699	Astro	1	0.0002902	16	69373964	NIP7	chr16:69373061-69373882	S_Shore	Body;TSS1500
cg27646699	Astro	1	0.0002902	16	69373964	COG8	chr16:69373061-69373882	S_Shore	Body;TSS1500
cg01880617	Astro	-1	0.00140279	2	69843238	AAK1			Body
cg26716550	Astro	1	0.0325088	16	1181198		chr16:1179618-1179942	S_Shore
cg02987199	Astro	-1	0.00206291	21	47434002		chr21:47430599-47431011	S_Shelf
cg06299490	Astro	-1	7.21313e-06	17	709381	NXN	chr17:710581-710912	N_Shore	Body
cg18993417	Astro	1	0.0484017	19	51483067	KLK7			Body
cg16237176	Astro	-1	0.000195473	17	33773921	SLFN13	chr17:33775294-33775794	N_Shore	5'UTR
cg10583392	Astro	-1	0.0366514	20	35467781	C20orf117	chr20:35467641-35467849	Island	Body
cg18972205	Astro	-1	0.00105877	5	8686177
cg23268700	Astro	-1	0.00774275	1	155717533	MSTO2P	chr1:155715297-155715908	S_Shore	Body
cg00237330	Astro	-1	0.01817	5	145213360	PRELID2	chr5:145214649-145215139	N_Shore	Body;5'UTR
cg02426972	Astro	-1	0.0439134	1	55776971
cg08178031	Astro	-1	0.000115386	3	186723993	ST6GAL1			5'UTR
cg21510549	Astro	1	0.0499309	4	642885	PDE6B	chr4:645236-645579	N_Shelf	Body
cg23490727	Astro	-1	0.0172848	17	232332		chr17:234438-236162	N_Shelf
cg24699520	Astro	1	0.0327795	10	88740027	AGAP11			5'UTR
cg15827916	Astro	1	0.0112462	5	179342646
cg16467648	Astro	-1	0.00162822	1	217076832	ESRRG			5'UTR
cg02632203	Astro	-1	0.00031695	2	121744452	GLI2	chr2:121745840-121746851	N_Shore	Body
cg12031060	Astro	-1	0.00652947	11	68550320	CPT1A	chr11:68550231-68550593	Island	Body
cg12875665	Astro	1	0.0437825	2	55000004	EML6			Body
cg16829200	Astro	-1	0.000407571	4	2495521	RNF4			Body
cg23277830	Astro	-1	0.0130458	1	3704460	LRRC47	chr1:3703672-3703908	S_Shore	Body
cg26789163	Astro	-1	0.000115386	15	61033515	RORA			Body
cg23865032	Astro	-1	0.000137627	12	756762	NINJ2			Body
cg25933095	Astro	-1	0.000266777	8	12957646	DLC1			Body
cg05403832	Astro	-1	0.00419118	10	101586955	ABCC2			Body
cg24684816	Endo	-1	0.0207431	18	12093809		chr18:12093607-12093842	Island
cg04649769	Endo	1	0.0207431	8	19799278	LPL	chr8:19796843-19798006	S_Shore	Body
cg13724220	OPC	1	0.0488902	2	3383413	TTC15	chr2:3383350-3383976	Island	TSS200
cg07875082	OPC	1	0.0431789	16	2795390	LOC100128788			Body;TSS1500
cg00132291	OPC	-1	0.0418094	2	62105148	CCT4			Body
cg18543192	OPC	1	0.0429314	6	167370845	RNASET2	chr6:167369439-167370588	S_Shore	TSS1500
cg06081039	OPC	1	0.0497088	12	120518739	CCDC64			Body
cg01140143	OPC	1	0.047574	6	33039396	HLA-DPA1			Body
cg14937614	OPC	1	0.0429314	17	78992499
cg05080976	OPC	-1	0.0374986	11	3010620	NAP1L4	chr11:3012799-3014181	N_Shelf	5'UTR
cg01439023	OPC	1	0.0374986	2	137936057	THSD7B			Body
cg16647868	OPC	1	0.0455771	5	131706066	SLC22A5	chr5:131705169-131705971	S_Shore	Body
cg06513015	OPC	-1	0.047574	7	64459246	ERV3-1			5'UTR
cg16163847	OPC	-1	0.0488462	13	52165356	WDFY2			Body
cg11643285	OPC	-1	0.0492417	3	16411667	RFTN1			Body
cg14269857	OPC	-1	0.0418094	10	118421855
cg02079273	OPC	1	0.0374986	4	1407891		chr4:1407446-1408014	Island
cg09027495	OPC	-1	0.0489734	15	78159351
cg23632513	OPC	-1	0.0374986	6	119032113	CEP85L			TSS1500
cg04462931	OPC	-1	0.0374986	7	64300061
cg17467525	OPC	1	0.045818	1	9686523		chr1:9687125-9687367	N_Shore
cg04461197	OPC	-1	0.0488902	3	172635656	SPATA16			Body

### Sheet: Braak_DMC
TargetID	CellType	DMC	FDR	CHR	MAPINFO	RefGene	CpG_Island	Island_Feature	Gene_Feature
cg00108938	Endo	-1	0.0015927	7	157633252	PTPRN2	chr7:157631319-157631615	S_Shore	Body
cg03808577	Endo	-1	0.0429686	7	100219429	TFR2	chr7:100218511-100218723	S_Shore	Body
cg05226168	Endo	1	0.0310517	16	68118441	NFATC3	chr16:68118564-68119986	N_Shore	TSS1500
cg26718213	Endo	-1	0.0310517	2	241976080	SNED1	chr2:241975533-241976318	Island	Body
cg26432961	Endo	-1	0.0310517	6	41517062	FOXP4	chr6:41513652-41516189	S_Shore	5'UTR
cg16749355	Inh	-1	0.00170836	7	1492619	MICALL2	chr7:1491773-1491975	S_Shore	Body
cg03698892	Inh	1	0.0400828	12	110561854	IFT81	chr12:110562095-110562700	N_Shore	TSS1500
cg18082464	Inh	1	0.00207556	6	134495596	SGK1	chr6:134497536-134497756	N_Shore	Body
cg19900387	Inh	-1	0.0367573	1	6533368	PLEKHG5	chr1:6530536-6531814	S_Shore	Body
cg18097325	Inh	-1	0.00763814	7	148904912	ZNF282			Body
cg12039595	Inh	-1	0.0141034	1	244480459
cg10962758	Inh	-1	0.00487615	9	140666523	EHMT1			Body
cg03690349	Inh	-1	0.00195311	3	128166311
cg25969984	Inh	-1	0.0254877	8	683832		chr8:686830-689496	N_Shelf
cg14185099	Inh	-1	0.0123352	9	116453971		chr9:116450145-116450454	S_Shelf
cg18103325	Inh	-1	0.0112676	2	42391982	LOC102723824			Body
cg23594021	Inh	-1	0.00195311	1	19327482
cg25023761	Inh	-1	0.026426	1	117213980	MIR320B1	chr1:117209824-117210621	S_Shelf	TSS1500
cg24812544	Inh	-1	0.00207556	3	128091729	EEFSEC			Body
cg04377134	Inh	-1	0.0382761	17	74024269	EVPL			TSS1500
cg26311514	Inh	-1	0.0494842	4	54637272
cg14788994	Inh	-1	0.0221329	17	8274570	KRBA2			Body

### Sheet: CERAD DMC
TargetID	CellType	DMC	FDR	CHR	MAPINFO	RefGene	CpG_Island	Island_Feature	Gene_Feature
cg15288815	Oligo	-1	0.00791144	8	74659085	STAU2	chr8:74658490-74659828	Island	5'UTR;1stExon
cg02766820	Oligo	-1	0.0109169	12	57482762	NAB2	chr12:57480797-57483116	Island	1stExon;5'UTR
cg14007982	Oligo	1	0.0138646	12	128749454		chr12:128751041-128753151	N_Shore
cg26453621	Oligo	1	0.0278761	5	131618181
cg02371408	Oligo	-1	0.00791144	5	82767280	VCAN	chr5:82768387-82769268	N_Shore	TSS1500
cg11452060	Oligo	1	0.0109169	3	189011648	TPRG1			Body
cg13936271	Oligo	1	0.0278761	7	119261		chr7:120519-120758	N_Shore
cg06889790	Oligo	-1	0.0424399	20	52285842
cg16068023	Oligo	1	0.0119727	10	87364316	GRID1-AS1			Body
cg16068023	Oligo	1	0.0119727	10	87364316	GRID1			Body
cg25019718	Oligo	1	0.0209493	8	59683186
cg12403433	Oligo	-1	0.0109169	15	57596752	LINC00926	chr15:57598538-57599313	N_Shore	Body
cg00587861	Oligo	1	0.00791144	6	3150349	BPHL	chr6:3154104-3154746	N_Shelf	Body
cg09343755	Oligo	1	0.0116552	1	28654470	MED18	chr1:28655365-28655667	N_Shore	TSS1500
cg18270629	Inh	1	0.00834644	11	31831974	PAX6	chr11:31831620-31839038	Island	5'UTR
cg15288815	Inh	1	0.0265316	8	74659085	STAU2	chr8:74658490-74659828	Island	5'UTR;1stExon
cg25208017	Inh	1	0.00698013	1	240255486	FMN2	chr1:240254959-240257063	Island	1stExon
cg02237470	Inh	1	0.00336937	8	53852443	NPBWR1	chr8:53851701-53854426	Island	TSS200
cg04108296	Inh	1	0.00102971	1	167691246	MPZL1	chr1:167690978-167691852	Island	1stExon;5'UTR
cg02312409	Inh	1	0.0240192	6	125284241	STL	chr6:125283124-125284389	Island	TSS200
cg02766820	Inh	1	0.0222689	12	57482762	NAB2	chr12:57480797-57483116	Island	1stExon;5'UTR
cg11118520	Inh	-1	0.00218978	6	10491926
cg23064556	Inh	1	0.00698013	2	95742689		chr2:95742594-95742918	Island
cg16630982	Inh	1	0.00218978	17	41277394	BRCA1	chr17:41278134-41278460	N_Shore	5'UTR;TSS200;1stExon;TSS1500
cg16630982	Inh	1	0.00218978	17	41277394	NBR2	chr17:41278134-41278460	N_Shore	5'UTR;TSS200;1stExon;TSS1500
cg07587209	Inh	1	0.00189109	14	21944942	RAB2B	chr14:21944914-21945812	Island	Body;TSS1500;TSS200
cg07587209	Inh	1	0.00189109	14	21944942	TOX4	chr14:21944914-21945812	Island	Body;TSS1500;TSS200
cg10071824	Inh	1	0.00336937	13	28366759	GSX1	chr13:28366549-28368505	Island	TSS200
cg21381280	Inh	1	0.00218978	8	53852435	NPBWR1	chr8:53851701-53854426	Island	TSS200
cg08247450	Inh	1	0.00893252	4	171011099	AADAT	chr4:171010943-171011503	Island	5'UTR;1stExon
cg13566610	Inh	1	0.0170071	7	103630083	RELN	chr7:103629525-103630652	Island	TSS200
cg06753398	Inh	-1	0.0463385	11	1862187	TNNI2			Body
cg27287951	Inh	-1	0.00890481	7	961322	ADAP1	chr7:959724-959959	S_Shore	Body
cg18011364	Inh	1	0.00893252	7	103630086	RELN	chr7:103629525-103630652	Island	TSS200
cg02160333	Inh	1	0.0352134	3	44903333	MIR564	chr3:44902959-44903623	Island	TSS200
cg02160333	Inh	1	0.0352134	3	44903333	TMEM42	chr3:44902959-44903623	Island	TSS200
cg23523711	Inh	-1	0.00218978	2	392873
cg12630082	Inh	1	0.0463385	2	42275740	PKDCC			1stExon
cg25460984	Inh	1	0.016425	6	1608396		chr6:1604606-1615866	Island
cg08200507	Inh	-1	0.0046681	6	42927281	GNMT	chr6:42928218-42928810	N_Shore	TSS1500
cg00609966	Inh	1	0.00876803	16	1202819	CACNA1H	chr16:1202414-1204624	Island	TSS1500
cg09969830	Inh	1	0.0232371	16	103646	SNRNP25	chr16:103424-104190	Island	TSS200
cg09969830	Inh	1	0.0232371	16	103646	POLR3K	chr16:103424-104190	Island	TSS200
cg13755795	Inh	1	0.0463385	16	51185772	SALL1	chr16:51183699-51188763	Island	TSS1500
cg04612444	Inh	1	0.0463385	8	57358713	PENK	chr8:57358126-57359415	Island	5'UTR;TSS200
cg24221947	Inh	1	0.00403818	2	101436927	NPAS2	chr2:101434979-101437453	Island	5'UTR
cg07770968	Inh	1	0.00336937	8	53852422	NPBWR1	chr8:53851701-53854426	Island	TSS200
cg24966702	Inh	1	0.0046681	6	168720476	DACT2	chr6:168719681-168720495	Island	TSS200
cg17875555	Inh	1	0.0411944	8	23564490	NKX2-6	chr8:23562475-23565175	Island	TSS1500
cg06198088	Inh	1	0.00698013	2	42275672	PKDCC			1stExon
cg04080353	Inh	1	0.0463385	10	126849780	CTBP2	chr10:126847224-126851327	Island	TSS200;TSS1500
cg13028683	Inh	1	0.0463385	10	11298830	CELF2			Body
cg18117288	Inh	-1	0.0240192	13	95736266	ABCC4			Body
cg03149233	Inh	-1	0.000753205	1	20696191	LINC01141	chr1:20692582-20693534	S_Shelf	Body
cg06908052	Inh	-1	0.00876803	17	78880396	RPTOR	chr17:78880030-78880278	S_Shore	Body
cg02371408	Inh	1	0.0463385	5	82767280	VCAN	chr5:82768387-82769268	N_Shore	TSS1500
cg12233445	Inh	-1	0.0463385	17	74366324
cg19694210	Inh	1	0.00336937	6	42847067	RPL7L1			TSS1500
cg03581822	Inh	-1	0.00336937	5	126377032
cg26549425	Inh	-1	0.00977055	6	42927283	GNMT	chr6:42928218-42928810	N_Shore	TSS1500
cg19481552	Inh	-1	0.00647586	10	1672465	ADARB2			Body
cg27268611	Inh	-1	0.0413595	10	57079382
cg25231776	Inh	-1	0.00115771	8	10480438	RP1L1			Body
cg20146873	Inh	-1	0.00904196	12	133296598	PGAM5	chr12:133294088-133294878	S_Shore	Body
cg11452060	Inh	-1	0.00800285	3	189011648	TPRG1			Body
cg22782143	Inh	1	0.00289997	11	10830697	EIF4G2	chr11:10829361-10831121	Island	TSS200;TSS1500
cg22782143	Inh	1	0.00289997	11	10830697	LOC101928053	chr11:10829361-10831121	Island	TSS200;TSS1500
cg16068023	Inh	-1	0.0463385	10	87364316	GRID1-AS1			Body
cg16068023	Inh	-1	0.0463385	10	87364316	GRID1			Body
cg22821674	Inh	-1	0.0240192	3	71597525	FOXP1			5'UTR
cg10718625	Inh	-1	0.0416142	2	234185754	ATG16L1			Body
cg06132671	Inh	-1	0.0277427	19	17891768	FCHO1			Body
cg08516846	Inh	-1	0.0314161	14	106450381
cg13381844	Inh	-1	0.00336937	1	17973557	ARHGEF10L			Body
cg01886556	Inh	1	0.0393591	4	17783205	FAM184B	chr4:17782642-17783624	Island	TSS200
cg04595482	Inh	-1	0.0384457	1	162669155	DDR2			5'UTR
cg25366400	Inh	-1	0.000753205	22	42671204		chr22:42665452-42667419	S_Shelf
cg26190483	Inh	-1	0.0474531	11	2689695	KCNQ1			Body
cg26190483	Inh	-1	0.0474531	11	2689695	KCNQ1OT1			Body
cg19507489	Inh	-1	0.0046681	19	1815425	REXO1	chr19:1815700-1816784	N_Shore	3'UTR
cg00662122	Inh	1	0.0463385	8	105601696	LRP12	chr8:105600453-105601704	Island	TSS1500
cg14922732	Inh	-1	0.0463385	1	3731959	KIAA0562	chr1:3731458-3732015	Island	3'UTR
cg21794941	Inh	-1	0.027562	6	10491858
cg09414774	Inh	-1	0.0240192	4	7342555	SORCS2			Body
cg18126267	Inh	-1	0.0172913	11	28912459
cg15389373	Inh	-1	0.000753205	13	101237465	GGACT	chr13:101240689-101241226	N_Shelf	5'UTR
cg22092197	Inh	-1	0.00644941	20	17761877
cg09521093	Inh	-1	0.00995681	12	122224362	RHOF			Body
cg04054015	Inh	1	0.0463385	10	71812384	H2AFY2	chr10:71812318-71813693	Island	1stExon;5'UTR
cg01779043	Inh	-1	0.0239321	14	21456586	METT11D1	chr14:21458389-21458608	N_Shore	TSS1500
cg15288815	Exc	-1	0.00200499	8	74659085	STAU2	chr8:74658490-74659828	Island	5'UTR;1stExon
cg02766820	Exc	-1	0.00119127	12	57482762	NAB2	chr12:57480797-57483116	Island	1stExon;5'UTR
cg03625260	Exc	-1	0.0175688	6	17102391		chr6:17102309-17102539	Island
cg02160333	Exc	-1	0.00119127	3	44903333	MIR564	chr3:44902959-44903623	Island	TSS200
cg02160333	Exc	-1	0.00119127	3	44903333	TMEM42	chr3:44902959-44903623	Island	TSS200
cg18004371	Exc	1	0.0328363	11	5950357
cg20378414	Exc	1	0.0103814	15	33162197	FMN1			Body
cg14007982	Exc	1	0.0103814	12	128749454		chr12:128751041-128753151	N_Shore
cg01179423	Exc	1	0.036133	14	71825149
cg02371408	Exc	-1	0.000618965	5	82767280	VCAN	chr5:82768387-82769268	N_Shore	TSS1500
cg19694210	Exc	-1	0.02469	6	42847067	RPL7L1			TSS1500
cg03885818	Exc	-1	0.00119127	12	2299830	CACNA1C			Body
cg19397991	Exc	1	0.0328363	2	242048218	PASK			Body
cg25755769	Exc	1	0.0138753	7	149730031
cg15855021	Exc	1	0.00860336	5	141468137
cg11452060	Exc	1	0.000216957	3	189011648	TPRG1			Body
cg16068023	Exc	1	0.00713774	10	87364316	GRID1-AS1			Body
cg16068023	Exc	1	0.00713774	10	87364316	GRID1			Body
cg05604800	Exc	-1	0.0296837	16	89913972	SPIRE2	chr16:89916650-89917192	N_Shelf	Body
cg06132671	Exc	1	0.0099859	19	17891768	FCHO1			Body
cg05417536	Exc	1	0.00099772	9	95027812	IARS			Body
cg00587861	Exc	1	0.00517604	6	3150349	BPHL	chr6:3154104-3154746	N_Shelf	Body
cg01779043	Exc	1	0.0105518	14	21456586	METT11D1	chr14:21458389-21458608	N_Shore	TSS1500
cg09343755	Exc	1	0.0151623	1	28654470	MED18	chr1:28655365-28655667	N_Shore	TSS1500
cg27142032	Exc	-1	0.02469	12	79257395	SYT1			TSS1500
